# SATAY-Based Chemogenomic Screening uncovers Antifungal Resistance Mechanisms and Key Determinants of ATI-2307 and Chitosan Sensitivity

**DOI:** 10.1101/2024.09.20.614104

**Authors:** Matthew T. Karadzas, Agnès H. Michel, Andreas Mosbach, George Giannakopoulos, Ruairi McGettigan, Gabriel Scalliet, Benoît Kornmann

## Abstract

Multidrug-resistant fungal pathogens are a serious threat to public health and global food security. Mitigation requires the discovery of antifungal compounds with novel modes of action, along with a comprehensive understanding of the molecular mechanisms governing antifungal resistance. Here, we apply SAturated Transposon Analysis in Yeast (SATAY), a powerful transposon sequencing method in *Saccharomyces cerevisiae*, to uncover loss- and gain-of-function mutations conferring resistance to 20 different antifungal compounds. These screens identify a diverse array of novel resistance mechanisms and multiple modes of action. SATAY is performed in drug-sensitive strains to generate chemogenomic profiles for compounds that lack activity against conventional laboratory strains. This study therefore provides a significant resource for exploring cellular responses to chemical stresses. We discover that the natural antifungal Chitosan electrostatically interacts with cell wall mannosylphosphate, and that the transporter Hol1 concentrates the novel antifungal ATI-2307 within yeast. This latter finding presents an avenue for drug design initiatives, but also unveils a straightforward evolutionary path to ATI-2307 resistance with minimal fitness cost.
