## Supplementary Table 1 for "SATAY-Based Chemogenomic Screening uncovers Antifungal Resistance Mechanisms and Key Determinants of ATI-2307 and Chitosan Sensitivity"

### Sheet: Table 1
Treatment	Strain used for library construction	Approximate number of clones in library	Transposons mapped	Reads mapped	Mean reads per transposon	Median reads per transposon	Transposition medium (liquid/solid)	Plasmid for transposition
DMSO	ByK352	1400000	212231	16321286	76.9034	7	Solid	pBK549
DMSO	ByK1261	1800000	259501	22355868	86.1495	11	Solid	pBK549
DMSO	ByK831	56000000	357564	7550412	21.1163	5	Liquid	pBK549
DMSO	ByK1925	63000000	511498	20494530	40.0677	6	Liquid	pBK626
No compound control for ATI-2307	ByK831	12000000	378315	17553017	46.3979	7	Liquid	pBK626
ATI-2307	ByK831	12000000	406629	17567889	43.2037	6	Liquid	pBK626
Acetic Acid	ByK1262	1800000	228584	30152269	131.909	12	Solid	pBK549
Aminopyrifen	ByK831	56000000	346064	7822256	22.6035	5	Liquid	pBK549
Amphotericin B	ByK352	1400000	30485	11851497	388.765	2	Solid	pBK549
2-(6-benzyl-2-pyridyl)quinazoline (BPQ)	ByK831	56000000	266195	5352430	20.1072	4	Liquid	pBK549
Caspofungin	ByK352	1400000	49785	21175255	425.334	4	Solid	pBK549
Cerulenin	ByK831	56000000	338212	10462670	30.9352	5	Liquid	pBK549
Chitosan	ByK1262	1800000	169120	32276932	190.852	10	Solid	pBK549
Chlorothalonil	ByK831	56000000	294769	7932777	26.9118	5	Liquid	pBK549
Eupolauridine	ByK831	56000000	285238	4567823	16.0141	4	Liquid	pBK549
Fenpropimorph	ByK831	56000000	355099	8506055	23.954	5	Liquid	pBK549
Fluazinam	ByK831	56000000	324545	7722266	23.7941	5	Liquid	pBK549
Fluconazole	ByK831	56000000	344744	8029800	23.2921	5	Liquid	pBK549
Fludioxonil	ByK1925	63000000	206595	14680471	71.0592	5	Liquid	pBK626
Iprodione	ByK1925	63000000	397202	18592934	46.8098	4	Liquid	pBK626
Myriocin	ByK352	1400000	125920	8131846	64.5795	6	Solid	pBK549
Oxytriazine	ByK831	56000000	30066	10522667	349.986	2	Liquid	pBK549
Prochloraz	ByK352	1400000	208732	15671993	75.0819	8	Solid	pBK549
Prochloraz	ByK1261	1800000	51915	3672773	70.7459	3	Solid	pBK549
Soraphen A	ByK831	56000000	365269	5960216	16.3173	4	Liquid	pBK549
Sordarin	ByK831	56000000	360082	11033972	30.6429	5	Liquid	pBK549
Tunicamycin	ByK831	56000000	357158	9171326	25.6786	5	Liquid	pBK549
