## Supplementary Table 2 for "SATAY-Based Chemogenomic Screening uncovers Antifungal Resistance Mechanisms and Key Determinants of ATI-2307 and Chitosan Sensitivity"

### Sheet: Sheet1
Compound	CAS Number	Supplier, SKU	Solvent	Stock Concentration (mg/mL)	Sub-lethal concentration used for library treatment (µg/mL)
Aminopyrifen	1531626-08-0	Syngenta	DMSO	0.043775	0.008755
Amphotericin B	1397-89-3	Sigma-Aldrich, 1032007-125MG	DMSO	30	0.375 (0.75 for first 24 hrs of treatment)
ATI-2307	873546-31-7	Syngenta	H2O	10	0.000175
2-(6-benzyl-2-pyridyl)quinazoline (BPQ)	-	Syngenta	DMSO	1.3945	0.279
Caspofungin	179463-17-3	Sigma-Aldrich, SML0425-25MG	DMSO	0.1886	0.015 (0.03 for first 24 hrs of treatment)
Cerulenin	17397-89-6	Sigma-Aldrich, C2389-50MG	DMSO	0.55	0.11
Chitosan (Medium Molecular Weight)	9012-76-4	Sigma-Aldrich, 448877-50G	Acetic Acid (10%) - See methods	50	2
Chlorothalonil	1897-45-6	Sigma-Aldrich, 36791-250MG	DMSO	0.34255	0.06851
Eupolauridine	58786-39-3	Syngenta	DMSO	18.89	3.778
Fenpropimorph	67564-91-4	Sigma-Aldrich, 36772-100MG-R	DMSO	7.52	1.504
Fluazinam	79622-59-6	Sigma-Aldrich, 34095-100MG	DMSO	0.1654	0.03308
Fluconazole	86386-73-4	Syngenta	DMSO	25.63	5.126
Fludioxonil	131341-86-1	Sigma-Aldrich, 46102-100MG-R	DMSO	25	0.1
Guazatine trifluoroacetate (iminoctadine)	57520-17-9	Biosynth, FG180000	H2O	25	N/A
Iprodione	36734-19-7	Sigma-Aldrich, 36132-100MG	DMSO	25	3
Myriocin	35891-70-4	Sigma-Aldrich, M1177-5MG	DMSO	5	0.2
Oxytriazine	-	Syngenta	DMSO	7.455	1.491
Pentamidine isethionate salt	140-64-7	Sigma-Aldrich, P0547-25MG	H2O	25	N/A
Prochloraz	67747-09-5	Sigma-Aldrich, 45631-250MG	DMSO	25	10 for ByK352; 0.4 for 12geneΔ0HSR
Soraphen A	122547-72-2	Syngenta	DMSO	0.19945	0.03989
Sordarin	11076-17-8	Syngenta	DMSO	0.33965	0.06793
Tunicamycin	11089-65-9	Syngenta	DMSO	0.853	0.1706
