## Supplementary Table 4 for "SATAY-Based Chemogenomic Screening uncovers Antifungal Resistance Mechanisms and Key Determinants of ATI-2307 and Chitosan Sensitivity"

### Sheet: Sheet1
Name	Parent	Genotype	Reference	Use in this study	Gift
ByK352	BY4741	MATa his3Δ1 leu2Δ0 met15Δ0 ura3Δ0 ade2Δ::His3MX6	Michel et al., 2017	SATAY screens, Chitosan sensitivity assays
ByK831, ByK2117, ByK2118, ByK2119	W303-1B	MATα {leu2-3,112 trp1-1 can1-100 ura3-1 ade2-1 his3-11,15}. Four independent biological replicates.	Rothstein et al., 1977	ByK831 used in SATAY screens investigating ATI-2307. ByK2117-2119 used in experiments testing HOL1 import of ATI-2307, Iminoctadine and Pentamidine
ByK1151	12gene∆0HSR	MATα his3Δ1 leu2Δ0 met15Δ0 ura3Δ0 pdr1Δ0 pdr3Δ0 pdr8Δ0 yrr1Δ0 aus1Δ0 pdr5Δ0 pdr10Δ0 pdr11Δ0 pdr12Δ0 pdr15Δ0 snq2Δ0 yor1Δ0 RME1(ins308A)	Chinen et al., 2011	Antifungal sensitivity tests	Strain FSY8375. Professor Françoise Strutz, University of Geneva
ByK1261	ByK1151	MATα his3Δ1 leu2Δ0 met15Δ0 ura3Δ0 pdr1Δ0 pdr3Δ0 pdr8Δ0 yrr1Δ0 aus1Δ0 pdr5Δ0 pdr10Δ0 pdr11Δ0 pdr12Δ0 pdr15Δ0 snq2Δ0 yor1Δ0 RME1(ins308A) ade2Δ::His3MX6	This study	Prochloraz SATAY screen
ByK1174	AD12345678	MATα Δyor1::hisG, Δsnq2::hisG, Δpdr5::hisG, Δpdr10::hisG, Δpdr11::hisG, Δycf1::hisG, Δpdr3::hisG, Δpdr15::hisG	Decottignies et al., 1998	Chitosan sensitivity tests	Professor Mohan Gupta, University of Iowa
ByK1230	BY4743∆8a	MATa/α, his3Δ1 leu2Δ0, his3Δ1, lys2Δ0 snq2::KanMX4 pdr3::KanMX4 pdr5::KanMX4 pdr1::NAT1 yap1::NAT1 pdr2Δ0 yrm1Δ0; yor1Δ0	Hoepfner et al., 2014	Chitosan sensitivity tests	Professor Martin Spiess, University of Basel
ByK1262	ByK1174	MATα Δyor1::hisG, Δsnq2::hisG, Δpdr5::hisG, Δpdr10::hisG, Δpdr11::hisG, Δycf1::hisG, Δpdr3::hisG, Δpdr15::hisG ade2Δ::kanMX6	This study	Chitosan SATAY screen
ByK1266	ABC16 Monster	MATα adp1∆ snq2∆ ycf1∆ pdr15∆ yor1∆ vmr1∆ pdr11∆ nft1∆ bpt1∆ ybt1∆ ynr070w∆ yol075c∆ aus1∆ pdr5∆ pdr10∆ pdr12∆ can1∆::GMToolkit-α his3∆1 leu2∆0 ura3∆0 met15∆0	Suzuki et al., 2011	Chitosan sensitivity tests	Professor Frederick Roth, University of Toronto
ByK1868	ByK831	MATa/α {leu2-3,112 trp1-1 can1-100 ura3-1 ade2-1 his3-11,15}	This study	Parent of strains for Fludioxonil SATAY screen
ByK1900, ByK1902	ByK1868	MATa/α {leu2-3,112 trp1-1 can1-100 ura3-1 ade2-1 his3-11,15} transformed with the plasmid p405-TEF1pr-BdDRK1 (pBK864). Two independent biological replicates.	This study	Parent of strains for Fludioxonil SATAY screen
ByK1916	ByK1900	MATa/α {leu2-3,112 trp1-1 can1-100 ura3-1 ade2-1 his3-11,15} sln1Δ::His3MX6 / SLN1 transformed with the plasmid p405-TEF1pr-BdDRK1 (pBK864)	This study	Parent of strains for Fludioxonil SATAY screen - used for tetrad dissections
ByK1921	ByK1902	MATa/α {leu2-3,112 trp1-1 can1-100 ura3-1 ade2-1 his3-11,15} sln1Δ::His3MX6 / SLN1 transformed with the plasmid p405-TEF1pr-BdDRK1 (pBK864)	This study	Parent of strains for Fludioxonil SATAY screen - used for tetrad dissections
ByK1925, ByK1926, ByK1927	ByK1916	MATa {leu2-3,112 trp1-1 can1-100 ura3-1 ade2-1 his3-11,15} sln1Δ::His3MX6 transformed with the plasmid p405-TEF1pr-BdDRK1 (pBK864). Three independent biological replicates.	This study	Fludioxonil SATAY screen
ByK1947, ByK1951, ByK1952	ByK1921	MATa {leu2-3,112 trp1-1 can1-100 ura3-1 ade2-1 his3-11,15} sln1Δ::His3MX6 transformed with the plasmid p405-TEF1pr-BdDRK1 (pBK864). Three independent biological replicates.	This study	Fludioxonil SATAY screen
ByK2023, ByK2024	ByK1174	MATα Δyor1::hisG, Δsnq2::hisG, Δpdr5::hisG, Δpdr10::hisG, Δpdr11::hisG, Δycf1::hisG, Δpdr3::hisG, Δpdr15::hisG mnn4Δ::kanMX6. Two independent biological replicates.	This study	Chitosan sensitivity experiments
ByK2032, ByK2033, ByK2034	ByK831	MATα {leu2-3,112 trp1-1 can1-100 ura3-1 ade2-1 his3-11,15} hol1Δ::kanMX6. Three independent biological replicates.	This study	ATI-2307, Iminoctadine and Pentamidine experiments
ByK2036	ByK831	MATα {leu2-3,112 trp1-1 can1-100 ura3-1 ade2-1 his3-11,15} spe1Δ::natNT2	This study	Screen for separation-of-function mutations in HOL1 permitting spermidine import but preventing ATI-2307 import
ByK2037	ByK2032	MATα {leu2-3,112 trp1-1 can1-100 ura3-1 ade2-1 his3-11,15} spe1Δ::natNT2 hol1Δ::kanMX6	This study	Screen for separation-of-function mutations in HOL1 permitting spermidine import but preventing ATI-2307 import
ByK2114, ByK2115, ByK2116	ByK2032	MATα {leu2-3,112 trp1-1 can1-100 ura3-1 ade2-1 his3-11,15} hol1Δ::kanMX6 transformed with the plasmid pBK994. Three independent biological replicates.	This study	Testing CaHOL1 import of ATI-2307, Iminoctadine and Pentamidine
