## Supplementary Table 5 for "SATAY-Based Chemogenomic Screening uncovers Antifungal Resistance Mechanisms and Key Determinants of ATI-2307 and Chitosan Sensitivity"

### Sheet: All Primers
#	Primer Name	Sequence (5' to 3')	Purpose
	Primers used for gene deletions
1	ADE2_Del_Fwd	GTATAAATTGGTGCGTAAAATCGTTGGATCTCTCTTCTAAcggatccccgggttaattaa	Delete ADE2 in ByK1151 and ByK1174
2	ADE2_Del_Rev	TATGTATGAAGTCCACATTTGATGTAATCATAACAAAGCCgaattcgagctcgtttaaac	Delete ADE2 in ByK1151 and ByK1174
3	SLN1_Del_Fwd	CACGTTGGGTATAATCTACTTTGTTTTGATTTAACAATACAAcggatccccgggttaattaa	Delete SLN1 in ByK1900
4	SLN1_Del_Rev	CGCAAGCTTTTGATTTCTCTTACTATTCTTGGTTGTgaattcgagctcgtttaaac	Delete SLN1 in ByK1902
5	HOL1_Del_Fwd	GTATCATATTACAATCTACAGGATATAACAAAACAGCTTCGCAACcggatccccgggttaattaa	Delete HOL1 in ByK831
6	HOL1_Del_Rev	GAAACTGTAATATTACCTAACCGGTATCCCACGTGTTTCACGAAGgaattcgagctcgtttaaac	Delete HOL1 in ByK831
7	SPE1_Del_Fwd	GTAGGTAAGATTTTTTGATTGTTCTACAACTTTTTCATAGTAATCcggatccccgggttaattaa	Delete SPE1 in ByK831 and ByK2032
8	SPE1_Del_Rev	CACCCCCTCCGTCTCTCTTGCGAAAGTCGTGGTTAAATATATCCTgaattcgagctcgtttaaac	Delete SPE1 in ByK831 and ByK2032
9	MNN4_Kan_Del_F2	CATTCCCCTAACCGCCGAACTCACCGCATCACAACGTCACTATTCcggatccccgggttaattaa	Delete MNN4 in ByK1174
10	MNN4_Kan_Del_R2	AGGCTATAGAAATGAAGAGATTCATGAATTTTCAGTCAGGTTCgaattcgagctcgtttaaac	Delete MNN4 in ByK1174
	Primers for amplifying Candida albicans HOL1 for gap-repair cloning into pBK958 (p[HOL1])
11	C_albicans_HOL1_F	ACTATAGAAGAAAGTTTGCGAGTGTGAATCTTAAATTTTTAACAGatggcttttgatactactgt	Amplification of Candida albicans HOL1 for gap-repair cloning into pBK958 (p[HOL1])
12	C_albicans_HOL1_R	ACTTAATTCCTATCATCTACTAGATACAAGAAAGACGTCTCTGAAttatcccatcccttgagtca	Amplification of Candida albicans HOL1 for gap-repair cloning into pBK958 (p[HOL1])
	Primers used for HOL1 separation-of-function mutation screening
13	p[HOL1]_F	CTATTTCATGCTATTACTACCAAGTT	Amplifying HOL1 from pBK958 prior to screening for separation-of-function mutations
14	p[HOL1]_R	AGCTCTCCGCAACTAATGAG	Amplifying HOL1 from pBK958 prior to screening for separation-of-function mutations
15	HOL1_Seq_F1	CGCAACTTTTGCATTTCTAACG	Amplifying HOL1 on plasmids rescued from separation-of-function mutants
16	HOL1_Seq_F2	GGTGCAACTGTCCCTGAGCGAC	Amplifying HOL1 on plasmids rescued from separation-of-function mutants
17	HOL1_Seq_F3	GCAACTGCAATTATTGGGCCAGC	Amplifying HOL1 on plasmids rescued from separation-of-function mutants
	Primers used for SATAY Library Amplification and Barcoding
18	P5_MiniDs	AATGATACGGCGACCACCGAGATCTACtccgtcccgcaagttaaata	Amplification of SATAY Libraries
19	P7_indexD701	caagcagaagacggcatacgagatCGAGTAATacgaaaacgaacgggataaa*	Amplification and barcoding of SATAY libraries
20	P7_indexD702	caagcagaagacggcatacgagatTCTCCGGAacgaaaacgaacgggataaa*	Amplification and barcoding of SATAY libraries
21	P7_indexD703	caagcagaagacggcatacgagatAATGAGCGacgaaaacgaacgggataaa*	Amplification and barcoding of SATAY libraries
22	P7_indexD704	caagcagaagacggcatacgagatGGAATCTCacgaaaacgaacgggataaa*	Amplification and barcoding of SATAY libraries
23	P7_indexD705	caagcagaagacggcatacgagatTTCTGAATacgaaaacgaacgggataaa*	Amplification and barcoding of SATAY libraries
24	P7_indexD706	caagcagaagacggcatacgagatACGAATTCacgaaaacgaacgggataaa*	Amplification and barcoding of SATAY libraries
25	P7_indexD707	caagcagaagacggcatacgagatAGCTTCAGacgaaaacgaacgggataaa*	Amplification and barcoding of SATAY libraries
26	P7_indexD708	caagcagaagacggcatacgagatGCGCATTAacgaaaacgaacgggataaa*	Amplification and barcoding of SATAY libraries
27	P7_indexD709	caagcagaagacggcatacgagatCATAGCCGacgaaaacgaacgggataaa*	Amplification and barcoding of SATAY libraries
28	P7_indexD710	caagcagaagacggcatacgagatTTCGCGGAacgaaaacgaacgggataaa*	Amplification and barcoding of SATAY libraries
29	P7_indexD711	caagcagaagacggcatacgagatGCGCGAGAacgaaaacgaacgggataaa*	Amplification and barcoding of SATAY libraries
30	P7_indexD712	caagcagaagacggcatacgagatCTATCGCTacgaaaacgaacgggataaa*	Amplification and barcoding of SATAY libraries
31	P7_indexed_N701	caagcagaagacggcatacgagatTCGCCTTAacgaaaacgaacgggataaa*	Amplification and barcoding of SATAY libraries
32	P7_indexed_N702	caagcagaagacggcatacgagatCTAGTACGacgaaaacgaacgggataaa*	Amplification and barcoding of SATAY libraries
33	P7_indexed_N703	caagcagaagacggcatacgagatTTCTGCCTacgaaaacgaacgggataaa*	Amplification and barcoding of SATAY libraries
34	P7_indexed_N704	caagcagaagacggcatacgagatGCTCAGGAacgaaaacgaacgggataaa*	Amplification and barcoding of SATAY libraries
35	P7_indexed_N705	caagcagaagacggcatacgagatAGGAGTCCacgaaaacgaacgggataaa*	Amplification and barcoding of SATAY libraries
36	P7_indexed_N706	caagcagaagacggcatacgagatCATGCCTAacgaaaacgaacgggataaa*	Amplification and barcoding of SATAY libraries
37	P7_indexed_N707	caagcagaagacggcatacgagatGTAGAGAGacgaaaacgaacgggataaa*	Amplification and barcoding of SATAY libraries
38	P7_indexed_N710	caagcagaagacggcatacgagatCAGCCTCGacgaaaacgaacgggataaa*	Amplification and barcoding of SATAY libraries
39	P7_indexed_N711	caagcagaagacggcatacgagatTGCCTCTTacgaaaacgaacgggataaa*	Amplification and barcoding of SATAY libraries
40	P7_indexed_N712	caagcagaagacggcatacgagatTCCTCTACacgaaaacgaacgggataaa*	Amplification and barcoding of SATAY libraries
41	P7_indexed_N714	caagcagaagacggcatacgagatTCATGAGCacgaaaacgaacgggataaa*	Amplification and barcoding of SATAY libraries
42	P7_indexed_N715	caagcagaagacggcatacgagatCCTGAGATacgaaaacgaacgggataaa*	Amplification and barcoding of SATAY libraries
43	P7_indexed_N716	caagcagaagacggcatacgagatTAGCGAGTacgaaaacgaacgggataaa*	Amplification and barcoding of SATAY libraries
44	P7_indexed_N718	caagcagaagacggcatacgagatGTAGCTCCacgaaaacgaacgggataaa*	Amplification and barcoding of SATAY libraries
45	P7_indexed_N719	caagcagaagacggcatacgagatTACTACGCacgaaaacgaacgggataaa*	Amplification and barcoding of SATAY libraries
46	P7_indexed_N720	caagcagaagacggcatacgagatAGGCTCCGacgaaaacgaacgggataaa*	Amplification and barcoding of SATAY libraries
47	P7_indexed_N721	caagcagaagacggcatacgagatGCAGCGTAacgaaaacgaacgggataaa*	Amplification and barcoding of SATAY libraries
48	P7_indexed_N722	caagcagaagacggcatacgagatCTGCGCATacgaaaacgaacgggataaa*	Amplification and barcoding of SATAY libraries
49	P7_indexed_N723	caagcagaagacggcatacgagatGAGCGCTAacgaaaacgaacgggataaa*	Amplification and barcoding of SATAY libraries
50	P7_indexed_N724	caagcagaagacggcatacgagatCGCTCAGTacgaaaacgaacgggataaa*	Amplification and barcoding of SATAY libraries
51	P7_indexed_N726	caagcagaagacggcatacgagatGTCTTAGGacgaaaacgaacgggataaa*	Amplification and barcoding of SATAY libraries
52	P7_indexed_N727	caagcagaagacggcatacgagatACTGATCGacgaaaacgaacgggataaa*	Amplification and barcoding of SATAY libraries
53	P7_indexed_N728	caagcagaagacggcatacgagatTAGCTGCAacgaaaacgaacgggataaa*	Amplification and barcoding of SATAY libraries
54	P7_indexed_N729	caagcagaagacggcatacgagatGACGTCGAacgaaaacgaacgggataaa*	Amplification and barcoding of SATAY libraries
55	P7_Indexed_A701	caagcagaagacggcatacgagatGTCGTGATacgaaaacgaacgggataaa*	Amplification and barcoding of SATAY libraries
56	P7_Indexed_A702	caagcagaagacggcatacgagatACCACTGTacgaaaacgaacgggataaa*	Amplification and barcoding of SATAY libraries
57	P7_Indexed_A703	caagcagaagacggcatacgagatTGGATCTGacgaaaacgaacgggataaa*	Amplification and barcoding of SATAY libraries
58	P7_Indexed_A704	caagcagaagacggcatacgagatCCGTTTGTacgaaaacgaacgggataaa*	Amplification and barcoding of SATAY libraries
59	P7_Indexed_A705	caagcagaagacggcatacgagatTGCTGGGTacgaaaacgaacgggataaa*	Amplification and barcoding of SATAY libraries
60	P7_Indexed_A706	caagcagaagacggcatacgagatGAGGGGTTacgaaaacgaacgggataaa*	Amplification and barcoding of SATAY libraries
61	P7_Indexed_A707	caagcagaagacggcatacgagatAGGTTGGGacgaaaacgaacgggataaa*	Amplification and barcoding of SATAY libraries
62	P7_Indexed_A708	caagcagaagacggcatacgagatGTGTGGTGacgaaaacgaacgggataaa*	Amplification and barcoding of SATAY libraries
63	P7_Indexed_A709	caagcagaagacggcatacgagatTGGGTTTCacgaaaacgaacgggataaa*	Amplification and barcoding of SATAY libraries
64	P7_Indexed_A710	caagcagaagacggcatacgagatTGGTCACAacgaaaacgaacgggataaa*	Amplification and barcoding of SATAY libraries
	*Oligonucleotide sequences © 2016 Illumina, Inc. All rights reserved. Derivative works created by Illumina customers are authorized for use with Illumina instruments and products only. All other uses are strictly prohibited
	Primers used for SATAY Library Sequencing
65	688_minidsSEQ1210	TTTACCGACCGTTACCGACCGTTTTCATCCCTA	Sequence SATAY libraries
66	Custom_index1	GGTTTTCGATTACCGTATTTATCCCGTTCGTTTTCGT	Sequence barcodes
	Primers used for colony PCR genotyping
67	KanMX_twd_5prime	CATGTTGGAATTTAATCGCGGCCTC	Check HOL1::KanMX6 deletion at N-terminus
68	KanMX_twd_3prime	CTATGGAACTGCCTCGGTG	Check HOL1::KanMX6 deletion at C-terminus
69	NAT +748 Fwd	CAATCGTATGTGAATGCTGG	Check SPE1::NAT deletion at C-terminus
70	NAT -249 Rev	GGATGTATGGGCTAAATGTAC	Check SPE1::NAT deletion at N-terminus
71	Sln1_Fwd_Geno_Nter	GGAGAAGATCTTATAGATCTATCATCCAATTATAATAAGCATAG	Check SLN1::His3MX6 deletion at N-terminus
72	Sln1_Rev_Geno_Nter	CGTTACAGCCAGAATAATCAGTGAGCC	Check SLN1::His3MX6 deletion at N-terminus
73	HIS3_Rev_Geno_Nter	GAGATAAACGCCTTGCGCTCCTGAACA	Check SLN1::His3MX6 deletion at N-terminus
74	Drk1_Fwd_Geno_Nter	ATTTAAGTTAATAAACGGTC	Check the N-terminal sequence of p405-TEF1-BdDRK1 has integrated into ByK1868
75	Drk1_Rev_Geno_Nter	GATTTATAAGAATTGAATGGCAAAG	Check the N-terminal sequence of p405-TEF1-BdDRK1 has integrated into ByK1868
76	Drk1_Fwd_Geno_Cter	CCAGGTATGGATTCTCAAGCTAC	Check the C-terminal sequence of p405-TEF1-BdDRK1 has integrated into ByK1868
77	Drk1_Rev_Geno_Cter	CCTAGACTTCAGGTTGTCTAACTCC	Check the C-terminal sequence of p405-TEF1-BdDRK1 has integrated into ByK1868
78	HOL1_Geno_F_Nter	GCTATTACTACCAAGTTGAC	Check HOL1::KanMX6 deletion at N-terminus
79	HOL1_Geno_R_Nter	GGTTGAGGGATTAGGACGAC	Check HOL1::KanMX6 deletion at N-terminus
80	HOL1_Geno_F_Cter	CTACTATGGTAAGAGGATAAG	Check HOL1::KanMX6 deletion at C-terminus
81	HOL1_Geno_R_Cter	GTGCCATTTCTTGGTACTGC	Check HOL1::KanMX6 deletion at C-terminus
82	SPE1_Geno_F_Nter	CAGCACGGCTTTTGTTTCAAG	Check SPE1::NAT deletion at N-terminus
83	SPE1_Geno_R_Nter	CTTGACTTCTCCCAAATCGC	Check SPE1::NAT deletion at N-terminus
84	SPE1_Geno_F_Cter	CACATGTGATGGTTTGGATTG	Check SPE1::NAT deletion at C-terminus
85	SPE1_Geno_R_Cter	AATGGCGTACAGTGGTGGACAG	Check SPE1::NAT deletion at C-terminus
86	CaHOL1_F	CAAATAATACCATTCCTCACGAG	Check C. albicans HOL1 cloning into pBK958 (p[HOL1])
87	CaHOL1_R	GGTGGATTATAAAAATACGTGT	Check C. albicans HOL1 cloning into pBK958 (p[HOL1])
88	MNN4_Fwd_Cter	GCAGGAAGAAGGAGAAAAGATGAAG	Check MNN4::KanMX6 deletion at C-terminus
89	MNN4_Rev_Cter	GAATTGTTTGCCACTTATCACTG	Check MNN4::KanMX6 deletion at C-terminus
	Primers used for PCR genotyping
90	IntgrtChckFwdSUP53	TCCTCGAGGAGAACTTCTAGTAT	Check N-terminal integration site of p405-TEF1-BdDRK1 at LEU2 locus in ByK1900 and ByK1902
91	IntgrtChckRevSUP53	TCGGGGCGAAAACTCTCAAG	Check N-terminal integration site of p405-TEF1-BdDRK1 at LEU2 locus in ByK1900 and ByK1902
