## Supplementary Table 6 for "SATAY-Based Chemogenomic Screening uncovers Antifungal Resistance Mechanisms and Key Determinants of ATI-2307 and Chitosan Sensitivity"

### Sheet: Sheet1
#	Plasmid Name	Parent	Description	Reference
1	pBK549	pBK257	CEN/URA3, miniDs within ADE2, hyperactive Ac transposase under GAL1 promoter, 600bp repair template. Used for transposition induction on SC -ADE 2% galactose plates or in SC -URA 2% galactose liquid media	Michel & Kornmann (2022)
2	pBK626	-	CEN/URA3, miniDs within TRP1, hyperactive Ac transposase under GAL1 promoter, 600bp repair template. Used for transposition induction in SC -URA 2% galactose liquid media	John Peter et al., (2022)
3	pBK507	pFA6a-kanMX6	pFA6a backbone carrying kanMX6 cassette	Longtine et al., (1998)
4	pBK508	pFA6a-natNT2	pFA6a backbone carrying natNT2 cassette	Janke et al., (2004)
5	pBK737	pFA6a-His3MX6	pFA6a backbone carrying His3MX6 cassette	Longtine et al., (1998)
6	pBK853	p405-TEF1pr	LEU2, TEF1 promoter	Addgene plasmid # 15968
7	pBK864	pBK853	LEU2, TEF1pr-BdDRK1. Used to engender Fludioxonil and Iprodione sensitivity in S. cerevisiae. BdDRK1 was derived from Blastomyces dermatitidis (NCBI Reference Sequence: XP_045274213.1)	This study
8	pBK958	pC6464	CEN/URA3. ScHOL1 CDS in addition to sequences 1 kb upstream and 500 bp downstream of ScHOL1 CDS cloned into vector YCplac33.	Vindu et al., (2021). Gift from Professor Thomas Dever (National Institutes of Health, Bethesda, Maryland)
9	pBK959	pRS316	CEN/URA3, empty vector	Sikorski & Hieter, 1989
10	pBK994	pBK958	CaHOL1 CDS inserted in place of ScHOL1 in pBK958	This study
11	pBK995	pBK958	pBK958 containing HOL1 mutations 1003A>G (R335G) and 1608T>C (A536A).	This study
12	pBK996	pBK958	pBK958 containing HOL1 mutations 854A>G (K285R) and 980A>G (E327G).	This study
13	pBK997	pBK958	pBK958 containing HOL1 mutations 169A>G (N57D) and 1002A>G (K334K).	This study
14	pBK998	pBK958	pBK958 containing HOL1 mutations 513A>G (E171E) and 995A>G (Y332C).	This study
15	pBK999	pBK958	pBK958 containing HOL1 mutations 199T>C (F67L), 413A>G (T138A), 426T>C (F142F), 979G>A (E327K).	This study
16	pBK1000	pBK958	pBK958 containing HOL1 mutations 152C>T (S51L) and 751A>G (Y250C).	This study
17	pBK1001	pBK958	pBK958 containing HOL1 mutations 169A>T (N57Y), 444T>C (A148A), 1415G>A (R472K)	This study
18	pBK1002	pBK958	pBK958 containing HOL1 mutations 169A>G (N57D), 202G>A (G68S)	This study
19	pBK1003	pBK958	pBK958 containing HOL1 mutations 722A>G (E241G)	This study
20	pBK1004	pBK958	pBK958 containing HOL1 mutations 1034T>C (L345S)	This study
21	pBK1005	pBK958	pBK958 containing HOL1 mutations 1003A>G (R335G)	This study
22	pBK1006	pBK958	pBK958 containing HOL1 mutations 980A>G (E327G), 1685A>T (Y562F)	This study
23	pBK1007	pBK958	pBK958 containing HOL1 mutations 547T>C (F183L), 560T>G (L187W), 1437A>T (I479I)	This study
24	pBK1008	pBK958	pBK958 containing HOL1 mutations 1034T>C (L345S)	This study
25	pBK1009	pBK958	pBK958 containing HOL1 mutations 968A>G (D323G), 1251A>G (A417A), 1608T>C (A536A)	This study
26	pBK1010	pBK958	pBK958 containing HOL1 mutations 170A>G (N57D)	This study
