## Supplementary Table 7 for "SATAY-Based Chemogenomic Screening uncovers Antifungal Resistance Mechanisms and Key Determinants of ATI-2307 and Chitosan Sensitivity"

### Sheet: Sheet1
	ByK831 transposon library constructed with pBK549	ByK1925 transposon library constructed with pBK626	ByK831 transposon library constructed with pBK626
Precultures in SC -URA 2% raffinose 0.2% glucose
Culture volumes (mL)	50	10	20
Number of cultures	6	6	6
Transposition Induction
Medium	SC -URA 2% galactose - Amino Acid Recipe C	SC -URA 2% galactose - Amino Acid Recipe B	SC -URA 2% galactose - Amino Acid Recipe B
Culture volumes (mL)	300	100	20
Number of cultures	6	6	6
First library expansion
Medium	SC -ADE 2% glucose - Amino Acid Recipe C	SC -TRP 2% glucose - Amino Acid Recipe A	SC -TRP 2% glucose - Amino Acid Recipe A
Volume (mL)	4x 1800 mL	2x 2.5 L	1x 1.15L
Starting OD600	0.2	1	1
Final OD600	0.9	6	5
Second library expansion
Medium	N/A	SC -TRP 2% glucose - Amino Acid Recipe A	SC -TRP 2% glucose - Amino Acid Recipe A
Volume (mL)		2x 2.5L	2x 1L
Starting OD600		0.3	0.3
Final OD600		6	4.5
Antifungal compound treatments	Aminopyrifen, Cerulenin, Chlorothalonil, Eupolauridine, Fenpropimorph, Fluazinam, Fluconazole, Soraphen A, Sordarin, Tunicamycin	Fludioxonil and Iprodione	ATI-2307
