## Supplementary Table 8 for "SATAY-Based Chemogenomic Screening uncovers Antifungal Resistance Mechanisms and Key Determinants of ATI-2307 and Chitosan Sensitivity"

### Sheet: Sheet1
Antifungal Compound Treatments	Strain	Medium for Treatment	Volume of medium for each treatment (mL)	Starting OD600 for each treatment
Amphotericin B, Caspofungin, Myriocin, Prochloraz	ByK352	SC -ADE 2% glucose	200	0.2
Prochloraz	ByK1261	SC -ADE 2% glucose	200	0.2
Chitosan	ByK1262	SC -ADE 2% glucose	200	0.2
Aminopyrifen, BPQ, Cerulenin, Chlorothalonil, Eupolauridine, Fenpropimorph, Fluazinam, Fluconazole, Oxytriazine, Soraphen A, Sordarin, Tunicamycin	ByK831	SC -ADE 2% glucose	500	0.1
Fludioxonil, Iprodione	ByK1925	SC -LEU 2% glucose	300	0.1
ATI-2307	ByK831	SC -TRP 2% ethanol	200	0.2
